# Inferring causal genes at type 2 diabetes GWAS loci through chromosome interactions in islet cells

**DOI:** 10.1101/2022.09.19.508549

**Authors:** Jason M. Torres, Han Sun, Vibe Nylander, Damien J. Downes, Martijn van de Bunt, Mark I. McCarthy, Jim R. Hughes, Anna L. Gloyn

## Abstract

Resolving causal genes for type 2 diabetes at loci implicated by genome-wide association studies (GWAS) requires integrating functional genomic data from relevant cell types. Chromatin features in endocrine cells of the pancreatic islet are particularly informative and recent studies leveraging chromosome conformation capture (3C) with Hi-C based methods have elucidated regulatory mechanisms in human islets. However, these genome-wide approaches are less sensitive and afford lower resolution than methods that target specific loci. To gauge the extent to which targeted 3C further resolves chromatin-mediated regulatory mechanisms at GWAS loci, we generated interaction profiles at 23 loci using next-generation (NG) Capture-C in a human beta cell model (EndoC-βH1) and contrasted these maps with Hi-C maps in EndoC-βH1 cells and human islets and a promoter capture Hi-C map in human islets. We found improvements in assay sensitivity of up to 33-fold and resolved 4.8X more chromatin interactions. At a subset of 18 loci with 25 co-localised GWAS and eQTL signals, NG Capture-C interactions implicated effector transcripts at five additional genetic signals relative to promoter capture Hi-C through physical contact with gene promoters. Therefore, high resolution chromatin interaction profiles at selectively targeted loci can complement genome- and promoter-wide maps.
