## Supplemental tables for "Inferring causal genes at type 2 diabetes GWAS loci through chromosome interactions in islet cells"

### Sheet: Table S1 
Supplemental Table 1: Description of captured loci. Genes targeted in the next-generation capture-C experiment, and evaluated in the promoter capture Hi-C and Hi-C experiments, are listed with their corresponding loci, rationale for inclusion, known GWAS associations with T2D and/or glycemic traits, and expression quantitative trait loci (eQTL) SNPs (i.e. eSNPs) associated with gene expression in…
Locus Name	Captured Gene	Gene name	Rationale for inclusion	GWAS index SNP	GWAS trait(s)	GWAS study	Islet eQTL index SNP	LD r2 (1000 Genomes Project, European ancestry)	eQTL/GWAS colocalization (Viñuela et al. 2020)	eQTL comments	Additional comments
ADCY5	ADCY5	adenylate cyclase 5	eQTL / GWAS	rs11708067	T2D; fasting glucose; HOMA-B, HbA1c (BMI-adjusted); random glucose; 2-hr glucose (BMI-adjusted)	Voight et al. 2010 (doi: 10.1038/ng.609); Mahajan et al. 2018 (doi: 10.1038/s41588-018-0241-6); Dupuis et al. 2010 (doi: 10.1038/ng.520); Liu et al. 2016 (doi: 10.1016/j.ajhg.2016.05.006); Chen et al. 2021 (doi: 10.1038/s41588-021-00852-9); Forgetta et al. 2022 (doi: 10.1007/s00439-022-02434-z);	rs11708067	1	Yes	In van de Bunt et al. 2015 (doi: 10.1371/journal.pgen.1005694) and Viñuela et al. 2020 (doi: 10.1038/s41467-020-18581-8), rs11708067-A alleles associated with lower expression of ADCY5 transcript (exon-level). Significant eQTL associations were shown at both exon- and gene-level in Viñuela et al. 2020 along with evidence of GWAS colocalization with signals for T2D and fasting glucose (coloc proba…	The rs11708067-A allele associated with diabetes risk and higher fasting glucose levels. In Roman et al. 2017 (PMID: 28684635) the SNP was shown to overlap an islet enhancer region and the rs11708067-A allele corresponded to a lower H3K27ac ChIP-seq signal in human islets, lower transcription reporter assay activity, and increased nuclear protein binding relative to the rs11708067-G allele. Homoz…
ANK1	NKX6-3	NK6 homeobox 3	eQTL / GWAS	rs12549902	T2D; fasting glucose; corrected insulin response	Mahajan et al. 2018 (doi: 10.1038/s41588-018-0241-6); Chen et al. 2021 (doi: 10.1038/s41588-021-00852-9); Prokopenko et al. 2014 (doi: 10.1371/journal.pgen.1004235); Kanai et al. 2018 (doi: 10.1038/s41588-018-0047-6); Spracklen et al. 2020 (doi: 10.1038/s41586-020-2263-3);	rs4736819	0.879	Yes	Allele rs4736819-C associated with increased expression of NKX6-3 in human islets (exon and gene-level) in Viñuela et al. 2020. Also evidence for this SNP being an eSNP within beta-cells. Furthermore, this eSNP colocalized with GWAS variant rs12549902 associated with fasting glucose (coloc prob = 0.15).
AP3S2	ARPIN-AP3S2	readthrough transcript for ARPIN (Actin Related Protein 2/3 Complex Inhibitor) and AP3S2	eQTL / GWAS	rs4932265	T2D	Mahajan et al. 2018 (doi: 10.1038/s41588-018-0241-6); Spracklen et al. 2020 (doi: 10.1038/s41586-020-2263-3)	rs2165069	0.949	Yes	Allele rs2165069-T associated with decreased expression of ARPIN-AP3S2 and AP3S2 transcripts (exon-level) in Viñuela et al. 2020. Evidence for colocalization with rs4932265 GWAS signal (risk allele T) associated with T2D, implicating ARPIN-AP3S2 (coloc prob=0.91) and AP3S2 (coloc prob=0.93), respectively.	Locus with multiple implicated transcripts; overlapping exons (i.e. readthrough transcript)
	AP3S2	adaptor-related protein complex 3, sigma 2 subunit	eQTL / GWAS				rs2165069	0.949	Yes
ARAP1	STARD10	StAR-related lipid transfer (START) domain containing 10	eQTL / GWAS	rs11603334	T2D; T2D (BMI-adjusted); fasting glucose; fasting glucose (BMI-adjusted); fasting proinsulin	Mahajan et al. 2018 (doi: 10.1038/s41588-018-0241-6); Spracklen et al. 2020 (doi: 10.1038/s41586-020-2263-3); Strawbridge et al. 2011 (doi: 10.2337/db11-0415); Chen et al. 2021 (doi: 10.1038/s41588-021-00852-9); Scot et al. 2012 (doi: 10.1038/ng.2385)	rs11603334	1	Yes	In Viñuela et al. 2020, there is evidence that rs11603334-G allele associates with lower STARD10 expression in islets (exon- and gene-level) and in beta cells). Moreover, reported colocalization with rs11603334 GWAS signal for fasting glucose. However, according to Carrat et al. 2017 (doi: 10.1016/j.ajhg.2017.01.011) rs11603334 is a proxy variant for the more likely causal indel rs1552224 based o…
CDC123/CAMK1D	CAMK1D	calcium/calmodulin-dependent protein kinase 1D	eQTL / GWAS	rs11257655	T2D, T2D (BMI-adjusted), HbA1c (BMI-adjusted); fasting glucose (BMI-adjusted); random gluose	Voight et al. 2010 (doi: 10.1038/ng.609);Mahajan et al. 2018 (doi: 10.1038/s41588-018-0241-6); Spracklen et al. 2020 (doi: 10.1038/s41586-020-2263-3); Chen et al. 2021 (doi: 10.1038/s41588-021-00852-9); Forgetta et al. 2022 (doi: 10.1007/s00439-022-02434-z)	rs11257658	0.994	Yes	Allele rs11257658-G associated with decreased expression of CAMK1D (exon-level) in Viñuela et al. 2020. Furthermore, there was evidence of colocalisation with GWAS variant rs11257655 (risk allele T) for T2D. Additional support previously shown in van de Bunt et al. 2015. and Varshney et al. 2017.
CDKAL1	CDKAL1	CDK5 Regulatory Subunit Associated Protein 1 Like 1	GWAS	rs9348441	T2D, T2D (BMI-adjusted), fasting glucose (BMI-adjusted), random glucose, HbA1c (BMI-adjusted)	Mahajan et al. 2018 (doi: 10.1038/s41588-018-0241-6); Spracklen et al. 2020 (doi: 10.1038/s41586-020-2263-3); Chen et al. 2021 (doi: 10.1038/s41588-021-00852-9); Forgetta et al. 2022 (doi: 10.1007/s00439-022-02434-z)
	SOX4	SRY-Box Transcription Factor 4
CR2	CR2	Complement C3d Receptor 2	Negative control for differential interaction analysis (high expression in LCLs)
DGKB	DGKB	diacylglycerol kinase, beta 90kDa	eQTL / GWAS	rs10228066	T2D, T2D (BMI-adjusted); random glucose; HbA1c (BMI-adjusted); fasting glucose (BMI-adjusted)	Mahajan et al. 2018 (doi: 10.1038/s41588-018-0241-6); Spracklen et al. 2020 (doi: 10.1038/s41586-020-2263-3); Chen et al. 2021 (doi: 10.1038/s41588-021-00852-9); Forgetta et al. 2022 (doi: 10.1007/s00439-022-02434-z)	rs10231021	0.881	Yes	Allele rs10231021-T associates with increased expression of DGKB transcript (exon- and gene-level) in Viñuela et al. 2020. Moreover, there was evidence for colocalization with GWAS signal rs10228066 (primary signal; risk allele T) for T2D.	Two independent GWAS signals with independent eQTL signals; SNP rs17168486 showed evidence of sex heterogeniety (PMID: 22885922)
				rs17168486	T2D, T2D (BMI-adjusted); random glucose; fasting glucose, fasting glucose (BMI-adjusted)	Morris et al. 2012 (doi: 10.1038/ng.2383); Mahajan et al. 2018 (doi: 10.1038/s41588-018-0241-6); Spracklen et al. 2020 (doi: 10.1038/s41586-020-2263-3); Chen et al. 2021 (doi: 10.1038/s41588-021-00852-9); Forgetta et al. 2022 (doi: 10.1007/s00439-022-02434-z); Scott et al. 2012 (doi: 10.1038/ng.2385)	rs17168486	1	Yes	Allele rs17168486-T associated with increased expression of DGKB transcript (exon-level) in Viñuela et al. 2020. Moreover, there was evidence for colocalization with GWAS signal rs17168486 (secondary; risk allele T) for T2D. Previously implicated by van de Bunt et al. 2015.
ERAP2	ERAP2	endoplasmic reticulum aminopeptidase 2	eQTL / GWAS	rs1019503	2-hour glucose, 2-hour glucose (BMI-adjusted)	Scott et al. 2012 (doi: 10.1038/ng.2385); Chen et al. 2021 (doi: 10.1038/s41588-021-00852-9)	rs2910686	0.802	No	Allele rs2910686-T associated with decreased expression of ERAP2 in human islets in Viñuela et al. 2020. However, no GWAS colocalization was reported in that study. Moreover, no GWAS colocalization was reported in van de Bunt et al. 2015. for this variant.
GCK	GCK	Glucokinase	GCK gene implicated in monogenic forms of diabetes (i.e. GCK-MODY) and hyperinsulinemia	rs4607517	Fasting glucose; HOMA-B; random glucose; fasting glucose; fasting glucose (BMI-adjusted); HbA1c; 2-hr glucose (BMI-adjusted); T2D; T2D (BMI-adjusted)	Dupuis et al. 2010 (doi: 10.1038/ng.520); Chen et al. 2021 (doi: 10.1038/s41588-021-00852-9); Forgetta et al. 2022 (doi: 10.1007/s00439-022-02434-z); Mahajan et al. 2018 (doi: 10.1038/s41588-018-0241-6); Wheeler et al. 2017 (doi: 10.1371/journal.pmed.1002383)
GLS2	RDH5	retinol dehydrogenase 5	eQTL / GWAS	rs2657879	Fasting glucose (BMI-adjusted)	Scott et al. 2012 (doi: 10.1038/ng.2385); Chen et al. 2021 (doi: 10.1038/s41588-021-00852-9)	rs2933243	1	No	Allele rs2933243-G associated with decreased expression of RDH5 expression in islets (exon-level) in Viñuela et al. 2020. However, there was no colocalization with GWAS signals reported in this study.
GPSM1	GPSM1	G-protein signaling modulator 1	eQTL / GWAS	rs28505901 (primary T2D signal)	T2D; T2D (BMI-adjusted); random glucose; fasting glucose (BMI-adjusted)	Kanai et al. 2018 (doi: 10.1038/s41588-018-0047-6); Mahajan et al. 2018 (doi: 10.1038/s41588-018-0241-6); Spracklen et al. 2020 (doi: 10.1038/s41586-020-2263-3); Chen et al. 2021 (doi: 10.1038/s41588-021-00852-9); Forgetta et al. 2022 (doi: 10.1007/s00439-022-02434-z);	rs28642213	0.958	Yes	Allele rs28642213-A associated with decreased expression of GPSM1 transcript (exon- and gene-level) in islets and in beta cells in Viñuela et al. 2020. This study reported colocalized with primary (rs28505901; risk allele G) and secondary (rs78403475; risk allele G) GWAS signals for T2D (coloc prob = 0.96, 0.96).	Locus with multiple implicated transcripts; overlapping exons for GPSM1 and DNLZ
			eQTL / GWAS	rs78403475 (secondary T2D signal)	T2D	Spracklen et al. 2020 (doi: 10.1038/s41586-020-2263-3); Mahajan et al. 2018 (doi: 10.1038/s41588-018-0241-6)	rs28642213	0.0293	Yes	Allele rs28642213-A associated with decreased expression of GPSM1 transcript (exon- and gene-level) in islets and in beta cells in Viñuela et al. 2020. This study reported colocalized with primary (rs28505901; risk allele G) and secondary (rs78403475; risk allele G) GWAS signals for T2D (coloc prob = 0.96, 0.96).
	DNLZ	DNL-Type Zinc Finger	eQTL / GWAS	rs28505901	T2D; T2D (BMI-adjusted); random glucose; fasting glucose (BMI-adjusted)	Kanai et al. 2018 (doi: 10.1038/s41588-018-0047-6); Spracklen et al. 2020 (doi: 10.1038/s41586-020-2263-3); Mahajan et al. 2018 (doi: 10.1038/s41588-018-0241-6); Forgetta et al. 2022 (doi: 10.1007/s00439-022-02434-z);	rs28679497	0.958	Yes	Allele rs28679497-G associated with decreased expression of DNLZ transcript (exon-level only) in Viñuela et al. 2020. This study reported colocalized with primary (rs28505901; risk allele G) GWAS signal for T2D (coloc prob = 0.028). This is notably less than that observed for the rs28642213 eSNP signal corresponding to eGene GPSM1.
	CARD9	caspase recruitment domain family, member 9	eQTL / GWAS				rs61386106	0.958	Yes	Allele rs61386106-G associated with decreased expression of CARD9 transcript (exon-level only) in Viñuela et al. 2020. This study reported colocalization with primary (rs28505901; risk allele G) GWAS signal for T2D (RTC score = 0.991, coloc prob = 0.003).
HMG20A	HMG20A	high mobility group 20A	eQTL / GWAS	rs1005752	T2D; T2D (BMI-adjusted); random glucose; fasting glucose (BMI-adjusted); HbA1c	Morris et al. 2012 (doi: 10.1038/ng.2383); Spracklen et al. 2020 (doi: 10.1038/s41586-020-2263-3); Mahajan et al. 2018 (doi: 10.1038/s41588-018-0241-6); Forgetta et al. 2022 (doi: 10.1007/s00439-022-02434-z); Chen et al. 2021 (doi: 10.1038/s41588-021-00852-9); Kanai et al. 2018 (doi: 10.1038/s41588-018-0047-6)	rs59153558	0.976	Yes	Allele rs59153558-A associates with decreased expression of HMG20A transcript (exon- and gene-level) in islets and inferred to do so in beta cells as well in Viñuela et al. 2020. This variant was reported to strongly colocalize with GWAS signal rs1005752 (primary; risk allele A) for T2D (coloc prob = 0.98).
IGF2BP2	IGF2BP2	insulin-like growth factor 2 mRNA binding protein 2	eQTL / GWAS	rs6780171 (primary T2D signal)	T2D; T2D (BMI-adjusted); random glucose; fasting glucose (BMI-adjusted); HbA1c	Mahajan et al. 2014 (doi: 10.1038/ng.2897); Kanai et al. 2018 (doi: 10.1038/s41588-018-0047-6); Spracklen et al. 2020 (doi: 10.1038/s41586-020-2263-3); Mahajan et al. 2018 (doi: 10.1038/s41588-018-0241-6); Forgetta et al. 2022 (doi: 10.1007/s00439-022-02434-z); Chen et al. 2021 (doi: 10.1038/s41588-021-00852-9);	rs9854769	1	No	Allele rs9854769-G associated with decreased expression of IGF2BP2 transcript (exon- and gene-level) in islets and inferred to to so as well in beta cells in Viñuela et al. 2020.
				rs150111048 (secondary T2D signal)	T2D, 2-hr glucose (BMI-adjusted); HbA1c	Spracklen et al. 2020 (doi: 10.1038/s41586-020-2263-3); Kanai et al. 2018 (doi: 10.1038/s41588-018-0047-6); Scott et al. 2017 (doi: 10.2337/db16-1253); Chen et al. 2021 (doi: 10.1038/s41588-021-00852-9); Kanai et al. 2018 (doi: 10.1038/s41588-018-0047-6)	rs9854769	1	Yes	Allele rs9854769-G associated with decreased expression of IGF2BP2 transcript (exon- and gene-level) in islets and inferred to to so as well in beta cells in Viñuela et al. 2020. This SNP also colocalized with GWAS signal rs150111048 (secondary; risk allele G) for T2D (RTC score = 0.643).
				rs7651090	Fasting glucose; fasting glucose (BMI-adjusted); 2-hour glucose (BMI-adjusted); HbA1c; T2D	Scott et al. 2012 (doi: 10.1038/ng.2385); Chen et al. 2021 (doi: 10.1038/s41588-021-00852-9); Kanai et al. 2018 (doi: 10.1038/s41588-018-0047-6); Spracklen et al. 2020 (doi: 10.1038/s41586-020-2263-3); Mahajan et al. 2018 (doi: 10.1038/s41588-018-0241-6)	rs9854769	1	Yes	Allele rs9854769-G associated with decreased expression of IGF2BP2 transcript (exon- and gene-level) in islets and inferred to to so as well in beta cells in Viñuela et al. 2020. This SNP also colocalized with GWAS signal rs7651090 (primary; A) for fasting glucose (RTC score = 0.790).
KCNK16	KCNK17	potassium channel, subfamily K, member 17	eQTL / GWAS	rs1535500	T2D	Spracklen et al. 2020 (doi: 10.1038/s41586-020-2263-3); Kanai et al. 2018 (doi: 10.1038/s41588-018-0047-6)	rs3807042	0.808	No	Allele rs3807042-T associated with decreased expression of KCNK17 transcript (exon-level) in Viñuela et al. 2020. However, no significant colocalization with a GWAS signal was reported in this study.
LARP6	LARP6	La ribonucleoprotein domain family, member 6	eQTL / GWAS	rs1549318	Fasting proinsulin	Strawbridge et al. 2011 (doi: 10.2337/db11-0415)	rs8042275	0.992	No	Allele rs8042275-G associated with decreased expression of transcript LARP6 (exon-level) in Viñuela et al. 2020. However, no significant GWAS colocalization signal was reported in this study.
MADD	MADD	MAP-kinase activating death domain	eQTL / GWAS	rs10501320	Fasting proinsulin; fasting glucose (BMI-adjusted); random glucose, fasting glucose; HbA1c (BMI-adjusted)	Strawbridge et al. 2011 (doi: 10.2337/db11-0415); Chen et al. 2021 (doi: 10.1038/s41588-021-00852-9); Manning et al. 2012 (doi: 10.1038/ng.2274); Forgetta et al. 2022 (doi: 10.1007/s00439-022-02434-z); Dupuis et al. 2010 (doi: 10.1038/ng.520)	rs11039165	0.965	Yes	Allele rs11039165-G associated with decreased expression of transcript MADD (exon-level) and inferred to do so as well in beta cells in Viñuela et al. 2020. Moreover, there was evidence for colocalization with GWAS signal rs10501320 (primary; risk allele) for fasting glucose (coloc prob = 1.0).
PAX5	PAX5	Paired box 5	Negative control for differential interaction analysis (high expression in LCLs)
SLC16A13	POLR2A	polymerase (RNA) II (DNA directed) polypeptide A, 220kDa	eQTL / GWAS	rs312457	T2D	Kanai et al. 2018 (doi: 10.1038/s41588-018-0047-6); Spracklen et al. 2020 (doi: 10.1038/s41586-020-2263-3); SIGMA Type 2 Diabetes Consortium, et al. 2014 (doi: 10.1038/nature12828)	rs113748381	0.893	No	Allele rs113748381-G allele associated with decreased levels of POLR2A transcipt (exon-level) in islet and inferred to do so in beta cells as well in Viñuela et al. 2020. However, no significant GWAS colocalization was reported in this study.
TCF7L2	TCF7L2	transcription factor 7-like 2	eQTL / GWAS	rs7903146	T2D; fasting glucose; fasting insulin BMI-adjusted); 2-hour glucose (BMI-adjusted); random glucose, fasting glucose (BMI-adjusted); fasting proinsulin; fasting glucose; HbA1c (BMI-adjusted)	Mahajan et al. 2018 (doi: 10.1038/s41588-018-0241-6); Mahajan et al. 2014 (doi: 10.1038/ng.2897); Kanai et al. 2018 (doi: 10.1038/s41588-018-0047-6); Spracklen et al. 2020 (doi: 10.1038/s41586-020-2263-3); Dupuis et al. 2010 (doi: 10.1038/ng.520); Scott et al. 2012 (doi: 10.1038/ng.2385); Forgetta et al. 2022 (doi: 10.1007/s00439-022-02434-z); Chen et al. 2021 (doi: 10.1038/s41588-021-00852-9); M…	rs7903146	1	Yes	Allele rs7903146-T associated with increased expression of TCF7L2 transcript in islets (exon- and gene-level) and inferred to do so in beta cells in Viñuela et al. 2020. This signal was also shown to highly colocalize with the GWAS signal rs7903146 (primary; risk allele T) for T2D and fasting glucose.
TNFSF11	TNFSF11	TNF superfamily member 11	Negative control for differential interaction analysis (high expression in LCLs)
UBE2E2	UBE2E2	ubiquitin-conjugating enzyme E2E 2	eQTL / GWAS	rs35352848	T2D; T2D (BMI-adjusted)	Mahajan et al. 2018 (doi: 10.1038/s41588-018-0241-6); Spracklen et al. 2020 (doi: 10.1038/s41586-020-2263-3); Kanai et al. 2018 (doi: 10.1038/s41588-018-0047-6); Scott et al. 2017 (doi: 10.2337/db16-1253)	rs13094957	1	Yes	Allele rs13094957-C associated with decreased expression of UBE2E2 transcript in islets (exon- and gene-level) and inferred to do so in beta cells as well in Viñuela et al. 2020. This variant strongly colocalized with GWAS signal rs35352848 (primary; risk allele T) for T2D (coloc prob = 1.0)
WARS1	WARS1	tryptophanyl-tRNA synthetase	eQTL / GWAS	rs2146105	Fasting glucose (BMI-adjusted)	Chen et al. 2021 (doi: 10.1038/s41588-021-00852-9);	rs2146105	1	Yes	Allele rs2146105-G allele associated with decreased expression of transcript WARS in human islets (exon-level) and inferred to do so as well in beta cells in Viñuela et al. 2020. Moreover, there is evidence for colocalization with the GWAS signal rs2146105 (primary; risk allele G) for fasting glucose. Previously implicated in van de Bunt et al. 2015.

### Sheet: Table S2
Supplemental Table 2: Comparison of ligation junctions across methods. For each captured gene, the targeted viewpoint fragment encompassing the gene transcription start site (TSS) is indicated along with descriptive statistics corresponding to the mapped ligation junction reads from the next-generation capture-C experiment in EndoC-betaH1 cells, promoter capture Hi-C experiment in human islets fr…
					Next generation Capture-C in EndoC-βH1 cells (n=3)						Promoter-capture HiC in human islet (n=4) (Miguel-Escalada et al. 2019)					Hi-C in EndoC-βH1 cells (n=1) (Lawlor et al. 2019)					Hi-C in human islets (n=1) (Lawlor et al. 2019)
Gene/Locus	Chrom	Transcription Start Site (GRCh38 position)	Transcripts (Gencode V37)	Genomic region (±1Mb of TSS)	Viewpoint fragment (DpnII)	Overlap region	Number of restriction fragments (DpnII)	Mean fragment length (mean ± sd)	Number of ligation junction reads (mean ± sd)	Mapped reads per restriction fragment (mean ± sd)	Viewpoint fragment (HindIII)	Number of restriction fragments (HindIII)	Mean fragment length (mean ± sd)	Number of ligation junction reads (mean ± sd)	Mapped reads per restriction fragment (mean ± sd)	Viewpoint fragment (MboI)	Number of restriction fragments (MboI)	Mean fragment length (mean ± sd)	Number of ligation junction reads	Mapped reads per restriction fragment (mean ± sd)	Number of ligation junction read	Mapped reads per restriction fragment (mean ± sd)
ADCY5	chr3	123449090	ENST00000462833.6	chr3:122449090-124449090	chr3:123448854-123449593	viewpoint	4997	400±411	24905±11909	4.984±2.383	chr3:123444060-123453499	563	3557±3554	1945±403	3.455±0.715	chr3:123448854-123449593	4997	400±411	540	0.108±0.405	206	0.041±0.241
AP3S2	chr15	89893994,89893981,89894638	ENST00000336418.9,ENST00000558011.5,ENST00000560940.5,ENST00000617003.1	chr15:88894204-90894204	chr15:89894189-89894542	exclusion	5885	340±341	18913±9463	3.214±1.608	chr15:89876685-89919806	449	4518±4847	454±87	1.012±0.193	chr15:89894189-89894542	5885	340±341	619	0.105±0.417	236	0.040±0.238
ARPIN-AP3S2	chr15	89912882	ENST00000398333.7	chr15:88912882-90912882	chr15:89912679-89912945	viewpoint	5892	340±341	10015±5655	1.7±0.96	chr15:89876685-89919806	447	4499±4811	454±87	1.016±0.195	chr15:89912679-89912945	5892	340±341	416	0.071±0.338	127	0.022±0.172
CAMK1D	chr10	12349546,12349732	ENST00000619168.5,ENST00000378845.5	chr10:11349639-13349639	chr10:12348724-12349884	viewpoint	6077	329±328	13690±6961	2.253±1.145	chr10:12343401-12353987	517	3909±3811	1813±327	3.506±0.632	chr10:12348724-12349884	6077	329±328	145	0.024±0.169	172	0.028±0.201
CARD9	chr9	136373669,136373681	ENST00000371732.10,ENST00000371734.7	chr9:135373675-137373675	chr9:136372264-136373459	exclusion	4578	437±504	14341±8252	3.133±1.803	chr9:136369257-136383332	306	6557±7231	608±195	1.986±0.638	chr9:136372264-136373459	4578	437±504	727	0.159±0.681	349	0.076±0.358
CDKAL1	chr6	20534456, 20534480	ENST00000274695.8,ENST00000613575.4	chr6:19534468-21534468	chr6:20534424-20534912	viewpoint	5037	397±403	21350±10711	4.239±2.126	chr6:20534276-20537125	598	3346±3406	3761±1065	6.289±1.782	chr6:20534424-20534912	5037	397±403	671	0.133±0.479	293	0.058±0.289
CR2	chr1	207454229,207454327	ENST00000367058.7,ENST00000367059.3,ENST00000367057.8	chr1:206454278-208454278	chr1:207455018-207455332	exclusion	5075	394±413	32832±16385	6.469±3.229	chr1:207453077-207458276	591	3398±3480	997±277	1.687±0.468	chr1:207455018-207455332	5075	394±413	539	0.106±0.394	250	0.049±0.274
DGKB	chr7	14903361	ENST00000403951.6	chr7:13903361-15903361	chr7:14902895-14904989	viewpoint	4315	464±474	11417±5509	2.646±1.277	chr7:14901409-14907741	675	2970±2776	46±18	0.067±0.027	chr7:14902895-14904989	4315	464±474	318	0.074±0.326	510	0.118±0.420
DNLZ	chr9	136363719,136363744	ENST00000371739.3,ENST00000371738.4	chr9:135363732-137363732	chr9:136363403-136364053	viewpoint	4586	436±503	22123±11063	4.824±2.412	chr9:136344681-136366077	307	6547±7230	384±162	1.250±0.526	chr9:136363403-136364053	4586	436±503	423	0.092±0.420	192	0.042±0.263
ERAP2	chr5	96876499,96876505	ENST00000437043.8,ENST00000379904.8	chr5:95876502-97876502	chr5:96876288-96876713	viewpoint	4681	427±427	22102±11804	4.722±2.522	chr5:96876094-96877366	677	2965±2824	416±124	0.614±0.183	chr5:96876288-96876713	4681	427±427	752	0.161±0.544	298	0.064±0.314
GCK	chr7	44189439,44188987	ENST00000673284.1,ENST00000403799.8,ENST00000671824.1,ENST00000437084.1	chr7:43189213-45189213	chr7:44188116-44189665	viewpoint	5398	371±374	32270±14075	5.978±2.607	chr7:44166443-44190094	428	4681±4700	40±19	0.093±0.044	chr7:44188116-44189665	5398	371±374	904	0.167±0.624	418	0.077±0.354
GPSM1	chr9	136327475,136327538	ENST00000616132.4,ENST00000440944.6	chr9:135327506-137327506	chr9:136325073-136328181	viewpoint	4533	442±504	17134±8335	3.78±1.839	chr9:136311756-136344686	303	6638±7255	33±13	0.109±0.043	chr9:136325073-136328181	4533	442±504	462	0.102±0.423	266	0.059±0.296
HMG20A	chr15	77420673,77420887	ENST00000381714.7,ENST00000336216.9	chr15:76420780-78420780	chr15:77419148-77421067	viewpoint	5087	393±407	25310±13333	4.975±2.621	chr15:77413713-77422167	504	3992±4246	1691±508	3.355±1.007	chr15:77419148-77421067	5087	393±407	716	0.141±0.476	380	0.075±0.326
IGF2BP2	chr3	185825042,185825012,185825024	ENST00000382199.7,ENST00000457616.6,ENST00000346192.7	chr3:184825026-186825026	chr3:185824188-185825854	viewpoint	5570	359±355	10551±5961	1.894±1.07	chr3:185824947-185826740	552	3634±3808	1320±320	2.391±0.580	chr3:185824188-185825854	5570	359±355	338	0.061±0.291	191	0.034±0.218
KCNK17	chr6	39314419,39314461	ENST00000373231.9,ENST00000453413.2	chr6:38314440-40314440	chr6:39314087-39314493	viewpoint	5084	394±404	16723±9228	3.289±1.815	chr6:39299372-39315496	578	3468±3682	452±108	0.783±0.187	chr6:39314087-39314493	5084	394±404	534	0.105±0.432	220	0.043±0.249
LARP6	chr15	70854157,70854121	ENST00000299213.10,ENST00000344870.4	chr15:69854139-71854139	chr15:70854378-70854591	exclusion	4914	407±403	12936±7413	2.632±1.509	chr15:70849921-70859323	578	3478±3427	58±8	0.099±0.014	chr15:70854378-70854591	4914	407±403	223	0.045±0.245	92	0.019±0.162
MADD	chr11	47269375,47269673,47269683,47270147,47270155	ENST00000342922.8,ENST00000311027.9,ENST00000349238.7,ENST00000402799.5,ENST00000406482.5,ENST00000407859.7,ENST00000395344.7,ENST00000395336.7,ENST00000402192.6	chr11:46269807-48269807	chr11:47269338-47270980	viewpoint	6316	317±319	29979±14218	4.747±2.251	chr11:47259263-47272712	477	4221±4384	1834±376	3.844±0.789	chr11:47269338-47270980	6316	317±319	988	0.156±0.543	423	0.067±0.316
NKX6-3	chr8	41647359	ENST00000524115.2	chr8:40647359-42647359	chr8:41646515-41647557	viewpoint	5617	356±358	19506±9381	3.473±1.67	chr8:41639955-41657860	519	3864±3979	76±38	0.145±0.073	chr8:41646515-41647557	5617	356±358	621	0.111±0.449	337	0.060±0.299
PAX5	chr9	37034268,37034041,37034185,37034031	ENST00000358127.9,ENST00000377852.7,ENST00000523241.6,ENST00000377853.6,ENST00000520154.6,ENST00000377847.6,ENST00000414447.5,ENST00000446742.5,ENST00000520281.5,ENST00000522003.5,ENST00000523145.5	chr9:36034131-38034131	chr9:37034290-37034944	exclusion	5632	355±359	28152±14292	4.999±2.538	chr9:37031363-37041776	515	3922±4130	1718±368	3.337±0.714	chr9:37034290-37034944	5632	355±359	721	0.128±0.460	292	0.052±0.277
POLR2A	chr17	7484365	ENST00000674977.2	chr17:6484365-8484365	chr17:7483802-7485147	viewpoint	6337	316±319	24607±12288	3.883±1.939	chr17:7477841-7487406	410	4899±4926	536±115	1.306±0.280	chr17:7483802-7485147	6337	316±319	698	0.110±0.459	344	0.054±0.289
RDH5	chr12	55720366,55720392,55720412	ENST00000547072.5,ENST00000257895.10,ENST00000548082.1	chr12:54720390-56720390	chr12:55719187-55720632	viewpoint	5857	342±361	25416±11650	4.339±1.989	chr12:55719936-55720481	521	3851±4214	1833±411	3.518±0.788	chr12:55719187-55720632	5857	342±361	521	0.089±0.367	277	0.047±0.259
SOX4	chr6	21593750	ENST00000244745.4	chr6:20593750-22593750	chr6:21592266-21594478	viewpoint	5088	393±402	4778±3026	0.939±0.595	chr6:21593325-21594183	592	3387±3567	4032±791	6.810±1.337	chr6:21592266-21594478	5088	393±402	597	0.117±0.400	503	0.099±0.371
STARD10	chr11	72793657,72794047,72793643	ENST00000543304.5,ENST00000334805.11,ENST00000538536.5	chr11:71793782-73793782	chr11:72793685-72793925	exclusion	5620	356±366	17218±10370	3.064±1.845	chr11:72790429-72798784	471	4306±4866	594±172	1.261±0.364	chr11:72793685-72793925	5620	356±366	378	0.067±0.335	134	0.024±0.182
TCF7L2	chr10	112950246,112950249	ENST00000627217.3,ENST00000355995.8,ENST00000534894.5,ENST00000536810.5,ENST00000538897.5,ENST00000542695.5,ENST00000543371.5	chr10:111950248-113950248	chr10:112950134-112950294	viewpoint	5035	398±399	4702±2769	0.934±0.55	chr10:112946272-112954464	606	3309±3288	4010±931	6.616±1.537	chr10:112950134-112950294	5035	398±399	107	0.021±0.160	109	0.022±0.178
TNFSF11	chr13	42574151,42574223,42574303	ENST00000398795.7,ENST00000544862.5,ENST00000239849.8	chr13:41574226-43574226	chr13:42573742-42574548	viewpoint	4768	420±427	23330±11753	4.893±2.465	chr13:42565439-42577593	654	3066±2910	180±57	0.276±0.087	chr13:42573742-42574548	4768	420±427	427	0.090±0.367	236	0.049±0.275
UBE2E2	chr3	23203019,23203326	ENST00000425792.5,ENST00000396703.6	chr3:22203172-24203172	chr3:23202064-23203857	viewpoint	4875	411±417	25354±12634	5.201±2.592	chr3:23202629-23204881	607	3299±3600	2367±774	3.899±1.276	chr3:23202064-23203857	4875	411±417	322	0.066±0.317	350	0.072±0.317
WARS1	chr14	100375347,100375608	ENST00000392882.7,ENST00000344102.9,ENST00000557135.5	chr14:99375478-101375478	chr14:100375109-100375779	viewpoint	4845	413±446	39630±17869	8.179±3.688	chr14:100368906-100385170	437	4616±5116	4254±960	9.733±2.198	chr14:100375109-100375779	4845	413±446	635	0.131±0.464	291	0.060±0.297
Across all loci
Total							141699					13882					141699		14342		7496
Mean							5248	381	20344	3.9		514	3909	1329	2.6		5248	381	531	0.1	278	0.1
Median							5084	249	17553	3.43		519	2543	655	0		5084	249	539	0	277	0
Standard deviation							563	399	12289	2.39		105	4291	1390	10.4		563	399	215	0.4	111	0.3

### Sheet: Table S3
Supplemental Table 3: Comparison of significant chromatin interactions mapped with peaky. For each captured locus, the number of restriction fragments with marginal posterior probability (MPPC) exceeding 0.01 within 250k of the viewpoint fragment (i.e. proximal interaction) or exceeding 0.10 within 1Mb of the viewpoint fragment (i.e. distal interaction) are shown for the capture-C and pcHi-C expe…
		Next generation Capture-C in endoC-betaH1 cells								Promoter-capture HiC in human islet (n=4) (Miguel-Escalada et al. 2019)
Gene/Locus	Genomic region (±1Mb of TSS)	Peaky convergence (success/fail)	peaky chain correlation	Number of significant proximal fragments (within 250kb of viewpoint fragment) with MPPC ≥ 0.01	Number of significant distal fragments (within 250kb to 1Mb of the viewpoint fragment) with MPPC ≥ 0.10	Total number of significant interactions (proximal and distal)	Number of interaction peaks (i.e. contiguous stretches of significant interactions)	Peak length (median ± sd)	Maximum MPPC (median ± sd)	Peaky convergence (success/fail)	peaky chain correlation	Number of signicant proximal fragments (within 250kb of viewpoint fragment) with MPPC ≥ 0.01	Number of significant distal fragments (within 250kb to 1Mb of the viewpoint fragment) with MPPC ≥ 0.10	Total number of significant interactions (proximal and distal)	Number of interaction peaks (i.e. contiguous stretches of significant interactions)	Peak length (median ± sd)	Maximum MPPC (median ± sd)
ADCY5	chr3:122449090-124449090	success	0.927894	210	18	228	40	1010±5188	0.028±0.063	success	0.9945	3	0	3	1	10130±0	0.113±0.000
AP3S2	chr15:88894204-90894204	success	0.834014	279	2	281	47	1178±2615	0.032±0.083	success	0.9975	72	0	72	10	17590±37913	0.074±0.297
ARPIN-AP3S2	chr15:88912882-90912882	success	0.884642	124	0	124	28	980±1713	0.018±0.079	success	0.9975	72	0	72	10	17590±37913	0.074±0.297
CAMK1D	chr10:11349639-13349639	success	0.852567	157	28	185	54	582±1581	0.047±0.096	success	0.9934	51	29	80	15	12408±19028	0.144±0.139
CARD9	chr9:135373675-137373675	success	0.921839	94	5	99	20	3226±2469	0.021±0.119	success	0.9998	14	0	14	6	6157±18501	0.068±0.369
CDKAL1	chr6:19534468-21534468	success	0.778976	35	16	51	25	550±1171	0.104±0.086	success	0.9882	69	70	139	32	8999±20329	0.192±0.176
CR2	chr1:206454278-208454278	success	0.790925	556	43	599	131	626±3394	0.032±0.066	success	0.995	4	9	13	4	8644±9229	0.089±0.128
DGKB	chr7:13903361-15903361	success	0.882309	206	0	206	31	1514±3672	0.015±0.037	fail	NA	NA	NA	NA	NA	NA	NA
DNLZ	chr9:135363732-137363732	success	0.923116	204	4	208	36	1202±3892	0.018±0.09	success	0.9998	16	0	16	4	22495±9915	0.498±0.436
ERAP2	chr5:95876502-97876502	success	0.837836	364	7	371	70	1433±2718	0.019±0.071	fail	NA	NA	NA	NA	NA	NA	NA
GCK	chr7:43189213-45189213	success	0.860581	157	26	183	35	972±3665	0.085±0.086	fail	NA	NA	NA	NA	NA	NA	NA
GPSM1	chr9:135327506-137327506	success	0.955123	142	3	145	19	2831±3476	0.041±0.06	fail	NA	NA	NA	NA	NA	NA	NA
HMG20A	chr15:76420780-78420780	success	0.830508	228	17	245	55	912±2456	0.023±0.078	success	0.994	52	9	61	11	14757±14080	0.100±0.099
IGF2BP2	chr3:184825026-186825026	success	0.95306	70	0	70	9	1462±3750	0.014±0.052	success	0.9938	25	0	25	6	9290±16966	0.020±0.039
KCNK17	chr6:38314440-40314440	success	0.823652	69	11	80	18	976±2826	0.043±0.075	success	0.9923	45	37	82	12	10573±67568	0.400±0.220
LARP6	chr15:69854139-71854139	success	0.798607	12	8	20	8	795±1022	0.062±0.102	fail	NA	NA	NA	NA	NA	NA	NA
MADD	chr11:46269807-48269807	success	0.811918	294	21	315	78	694±1988	0.023±0.072	success	0.9911	42	15	57	14	5075±30886	0.130±0.089
NKX6-3	chr8:40647359-42647359	success	0.916593	93	0	93	11	1432±3426	0.028±0.031	success	0.3101	0	0	0	0	0	0
PAX5	chr9:36034131-38034131	success	0.862679	193	12	205	56	1064±2043	0.023±0.097	success	0.9884	19	13	32	4	12456±17942	0.171±0.090
POLR2A	chr17:6484365-8484365	success	0.854909	388	0	388	67	871±2805	0.019±0.058	success	0.9966	48	1	49	8	39049±44303	0.403±0.333
RDH5	chr12:54720390-56720390	success	0.803511	137	16	153	37	836±1906	0.057±0.089	success	0.9987	20	6	26	12	14117±8764	0.091±0.248
SOX4	chr6:20593750-22593750	success	0.907043	22	52	74	47	460±713	0.109±0.071	success	0.9823	142	384	526	32	35350±69399	0.390±0.207
STARD10	chr11:71793782-73793782	success	0.91996	82	11	93	20	768±2973	0.097±0.082	success	0.9836	2	0	2	2	2669±2380	0.013±0.002
TCF7L2	chr10:111950248-113950248	success	0.957135	5	2	7	3	776±290	0.016±0.08	success	0.9877	114	47	161	16	8305±59751	0.264±0.168
TNFSF11	chr13:41574226-43574226	success	0.875154	343	35	378	86	1298±2143	0.022±0.074	fail	NA	NA	NA	NA	NA	NA	NA
UBE2E2	chr3:22203172-24203172	success	0.889327	69	23	92	30	582±1722	0.045±0.083	success	0.9929	85	79	164	26	13838±20367	0.319±0.245
WARS1	chr14:99375478-101375478	success	0.75528	360	50	410	121	774±2909	0.064±0.112	success	0.9883	100	114	214	20	13168±83682	0.467±0.231
Across all loci
Mean						196.407	43.778	2019.03						86.095	11.667	27867
Median						183	36	851						57	10	12150
Standard deviation						141.048	32.19	2819.52						117.212	9.329	46475

### Sheet: Table S4
Supplemental Table 4: Integration of peaky interactions with GWAS variants and eSNPs. Significant chromatin interactions at restriction fragments encompassing reported T2D and/or glycemic trait associated SNPs and/or SNPs associated with gene expression in human islets are shown for the next generation capture-C and pcHi-C experiments. GWAS and eSNPs reported to be significantly colocalized in Vi…
									Next generation Capture-C in EndoC-betaH1 cells					Promoter-capture HiC in human islet (n=4) (Miguel-Escalada et al. 2019)
Locus	Captured Gene	GWAS SNP rsid	GWAS SNP position (GRCh38)	eSNP rsid	eSNP position (GRCh38)	LD r2 (1KG EUR)	eQTL/GWAS colocalization (Viñuela et al. 2020)	Nearest peak to GWAS SNP / eSNP	Distance of nearest signficant interaction (within 1Mb) to GWAS SNP and/or eSNP	Significant promoter interaction within 500bp of GWAS SNP / eSNP (Yes / No)	Width of nearest signficant interaction peak (within 1Mb) to GWAS SNP and/or eSNP	Maximum MPPC of nearest signficant interaction peak (within 1Mb) to GWAS SNP and/or eSNP	GWAS SNP/eSNP ovelapping differentially interacting chromatin in EndoC-betaH1 cells relative to LCLs?	Distance of nearest signficant interaction (within 1Mb) to GWAS SNP and/or eSNP	Significant promoter interaction within 500bp of GWAS SNP / eSNP (Yes / No)	Width of nearest signficant interaction peak (within 1Mb) to GWAS SNP and/or eSNP	Maximum MPPC of nearest signficant interaction peak (within 1Mb) to GWAS SNP and/or eSNP
ADCY5	ADCY5	rs11708067	chr3:123346931	rs11708067	chr3:123346931	1	Yes	chr3:123346518-123351716	0	Yes	5199	0.1953	No	9862	No	10130	0.1131
ANK1	NKX6-3	rs12549902	chr8:41651740	rs4736819	chr8:41652396	0.879	Yes	chr8:41632151-41641188	10551	No	9038	0.0836	No/No	NA	NA	NA	NA
AP3S2	ARPIN-AP3S2	rs4932265	chr15:89880061	rs2165069	chr15:89863887	0.949	Yes	chr15:89971743-89972908	91681	No	1166	0.0128	No/No	602	No	12196	0.0677
AP3S2	AP3S2	rs4932265	chr15:89880061	rs2165069	chr15:89863887	0.945	Yes	chr15:89971743-89972908	91681	No	1166	0.0128	No/No	602	No	12196	0.0677
ARAP1	STARD10	rs11603334	chr11:72721940	rs11603334	chr11:72721940	1	Yes	chr11:72722599-72729869	658	No	7271	0.2844	No	9273	No	289	0.0111
CDC123/CAMK1D	CAMK1D	rs11257655	chr10:12265895	rs11257658	chr10:12267269	0.994	Yes	chr10:12262381-12267118	0	Yes	4738	0.0416	No/No	0	Yes	26502	0.0944
DGKB	DGKB	rs10228066	chr7:15023944	rs10231021	chr7:15020804	0.881	Yes	chr7:15017161-15019081	1722	No	1921	0.0151	No/No	NA	NA	NA	NA
DGKB	DGKB	rs17168486	chr7:14858657	rs17168486	chr7:14858657	1	Yes	chr7:14859153-14859845	495	Yes	693	0.0114	No	NA	NA	NA	NA
ERAP2	ERAP2	rs1019503	chr5:96919113	rs2910686	chr5:96916885	0.802	No	chr5:96929159-96931185	10045	No	2027	0.061	No/No	NA	NA	NA	NA
GLS2	RDH5	rs2657879	chr12:56471554	rs2933243	chr12:56466793	1	No	chr12:56105702-56107983	358809	No	2282	0.2425	No/No	349974	No	11198	0.3564
GPSM1	GPSM1	rs28505901	chr9:136346577	rs28642213	chr9:136353630	0.958	Yes	chr9:136342745-136349786	0	Yes	7042	0.0246	No/No	NA	NA	NA	NA
GPSM1	GPSM1	rs78403475	chr9:136341149	rs28642213	chr9:136353630	0.0293	Yes	chr9:136341066-136347760	0	Yes	6695	0.3257	No/No	NA	NA	NA	NA
GPSM1	DNLZ	rs28505901	chr9:136346577	rs28505901	chr9:136346577	1	Yes	chr9:136342745-136349786	0	Yes	7042	0.0246	Yes	19852	No	18449	0.9892
GPSM1	CARD9	rs28505901	chr9:136346577	rs61386106	chr9:136352316	0.958	Yes	chr9:136342745-136349786	0	Yes	7042	0.0246	No/No	0	Yes	56115	0.9927
HMG20A	HMG20A	rs1005752	chr15:77525786	rs59153558	chr15:77514428	0.976	Yes	chr15:77509493-77511380	3047	No	1888	0.0178	No/No	10965	No	25683	0.0477
IGF2BP2	IGF2BP2	rs6780171	chr3:185785668	rs9854769	chr3:185803160	1	No	chr3:185912858-185918379	109697	No	5522	0.1657	No/No	10020	No	13004	0.0294
IGF2BP2	IGF2BP2	rs150111048	chr3:185796633	rs9854769	chr3:185803160	1	Yes	chr3:185912858-185918379	109697	No	5522	0.1657	No/No	20985	No	13004	0.0294
IGF2BP2	IGF2BP2	rs7651090	chr3:185795604	rs9854769	chr3:185803160	1	Yes	chr3:185912858-185918379	109697	No	5522	0.1657	No/No	19956	No	13004	0.0294
KCNK16	KCNK17	rs1535500	chr6:39316274	rs3807042	chr6:39323058	0.808	No	chr6:39316384-39325078	0	Yes	8695	0.0541	No/No	0	Yes	9632	0.0142
LARP6	LARP6	rs1549318	chr15:70816808	rs8042275	chr15:70824106	0.992	No	chr15:70856704-70857844	32597	No	1141	0.014	No/No	NA	NA	NA	NA
MADD	MADD	rs10501320	chr11:47272248	rs11039165	chr11:47291138	0.965	Yes	chr11:47291299-47291954	160	Yes	656	0.0116	No/No	0	Yes	96776	0.1362
SLC16A13	POLR2A	rs312457	chr17:7037074	rs113748381	chr17:7049836	0.893	No	chr17:7236677-7237500	186840	No	824	0.0162	No/No	178526	No	157663	0.639
TCF7L2	TCF7L2	rs7903146	chr10:112998590	rs7903146	chr10:112998590	1	Yes	chr10:113124914-113125409	126323	No	496	0.0109	No	0	Yes	208179	0.512
UBE2E2	UBE2E2	rs35352848	chr3:23414091	rs13094957	chr3:23415589	1	Yes	chr3:23390087-23390419	23671	No	333	0.0104	No/No	0	Yes	46493	0.3297
WARS1	WARS1	rs2146105	chr14:100365945	rs2146105	chr14:100365945	1	Yes	chr14:100365366-100367369	0	Yes	2004	0.161	No	0	Yes	249529	0.4967

### Sheet: Table S5
Supplemental Table 5: Single cell accessible chromatin in pancreas at captured loci. T2D/glycemic trait associated SNPs and islet eSNPs at evaluated loci overlapping single nuclear ATAC-seq peaks in pancreas cell types reported in Chou et al. 2021 are indicated.
						Islet snATAC-seq peaks (Chou et al. 2021)
Locus	Captured Gene	GWAS SNP rsid	GWAS SNP position (GRCh38)	eSNP rsid	eSNP position (GRCh38)	GWAS SNP/eSNP overlap peak in acinar cells	GWAS SNP/eSNP overlap peak in stellate cels	GWAS SNP/eSNP overlap peak in ductal cells	GWAS SNP/eSNP overlap peak in gamma cells	GWAS SNP/eSNP overlap peak in alpha cells (high GCG content)	GWAS SNP/eSNP overlap peak in alpha cells (low GCG content)	GWAS SNP/eSNP overlap peak in beta cells (high INS content)	GWAS SNP/eSNP overlap peak in beta cells (low INS content)	GWAS SNP/eSNP overlap peak in delta cells (high SST content)	GWAS SNP/eSNP overlap peak in delta cells (low SST content)
ADCY5	ADCY5	rs11708067	chr3:123346931	rs11708067	chr3:123346931	Yes	No	No	Yes	Yes	Yes	Yes	Yes	Yes	No
ANK1	NKX6-3	rs12549902	chr8:41651740	rs4736819	chr8:41652396	No/No	No/No	No/No	No/No	No/No	No/No	Yes/No	Yes/No	Yes/No	No/No
AP3S2	ARPIN-AP3S2	rs4932265	chr15:89880061	rs2165069	chr15:89863887	No/No	No/No	No/No	No/No	No/No	No/No	No/No	No/No	No/No	No/No
AP3S2	AP3S2	rs4932265	chr15:89880061	rs2165069	chr15:89863887	No/No	No/No	No/No	No/No	No/No	No/No	No/No	No/No	No/No	No/No
ARAP1	STARD10	rs11603334	chr11:72721940	rs11603334	chr11:72721940	Yes	Yes	No	No	Yes	Yes	No	Yes	No	No
CDC123/CAMK1D	CAMK1D	rs11257655	chr10:12265895	rs11257658	chr10:12267269	Yes/No	No/No	Yes/No	Yes/No	Yes/No	Yes/No	Yes/No	Yes/No	Yes/No	Yes/No
DGKB	DGKB	rs10228066	chr7:15023944	rs10231021	chr7:15020804	No/No	No/No	No/No	No/No	No/No	No/No	No/No	No/No	No/No	No/No
DGKB	DGKB	rs17168486	chr7:14858657	rs17168486	chr7:14858657	No	No	No	No	No	No	Yes	Yes	No	No
ERAP2	ERAP2	rs1019503	chr5:96919113	rs2910686	chr5:96916885	No/No	No/No	No/No	No/No	No/No	No/No	No/No	No/No	No/No	No/No
GLS2	RDH5	rs2657879	chr12:56471554	rs2933243	chr12:56466793	No/No	No/No	No/No	No/No	No/No	No/No	No/No	No/No	No/No	No/No
GPSM1	GPSM1	rs28505901	chr9:136346577	rs28642213	chr9:136353630	No/No	No/No	No/No	No/No	No/No	No/No	No/No	No/No	No/No	No/No
GPSM1	GPSM1	rs78403475	chr9:136341149	rs28642213	chr9:136353630	No/No	No/No	No/No	No/No	No/No	No/No	No/No	No/No	No/No	No/No
GPSM1	DNLZ	rs28505901	chr9:136346577	rs28505901	chr9:136346577	No	No	No	No	No	No	No	No	No	No
GPSM1	CARD9	rs28505901	chr9:136346577	rs61386106	chr9:136352316	No/No	No/No	No/No	No/No	No/No	No/No	No/No	No/No	No/No	No/No
HMG20A	HMG20A	rs1005752	chr15:77525786	rs59153558	chr15:77514428	No/No	No/No	No/No	No/No	No/No	No/No	No/No	No/No	No/No	No/No
IGF2BP2	IGF2BP2	rs6780171	chr3:185785668	rs9854769	chr3:185803160	No/No	No/No	No/No	No/No	No/No	No/No	No/No	No/No	No/No	No/No
IGF2BP2	IGF2BP2	rs150111048	chr3:185796633	rs9854769	chr3:185803160	Yes/No	No/No	Yes/No	Yes/No	Yes/No	Yes/No	Yes/No	Yes/No	Yes/No	Yes/No
IGF2BP2	IGF2BP2	rs7651090	chr3:185795604	rs9854769	chr3:185803160	No/No	No/No	No/No	No/No	No/No	No/No	No/No	No/No	No/No	No/No
KCNK16	KCNK17	rs1535500	chr6:39316274	rs3807042	chr6:39323058	No/No	No/No	No/No	No/No	No/Yes	No/Yes	No/Yes	No/Yes	No/Yes	No/Yes
LARP6	LARP6	rs1549318	chr15:70816808	rs8042275	chr15:70824106	No/No	No/No	No/No	No/No	No/No	No/No	No/No	No/No	No/No	No/No
MADD	MADD	rs10501320	chr11:47272248	rs11039165	chr11:47291138	Yes/No	No/No	No/No	No/No	Yes/No	No/No	Yes/No	Yes/No	No/No	No/No
SLC16A13	POLR2A	rs312457	chr17:7037074	rs113748381	chr17:7049836	No/No	No/No	No/No	No/No	No/No	No/No	No/No	No/No	No/No	No/No
TCF7L2	TCF7L2	rs7903146	chr10:112998590	rs7903146	chr10:112998590	No	No	No	No	Yes	Yes	Yes	Yes	Yes	Yes
UBE2E2	UBE2E2	rs35352848	chr3:23414091	rs13094957	chr3:23415589	No/No	No/No	No/No	No/No	No/No	No/No	No/No	No/No	No/No	No/No
WARS1	WARS1	rs2146105	chr14:100365945	rs2146105	chr14:100365945	No	No	No	No	No	No	No	No	No	No
